# A MOUSE ORGANOID PLATFORM FOR MODELING CEREBRAL CORTEX DEVELOPMENT AND CIS-REGULATORY EVOLUTION IN VITRO

**DOI:** 10.1101/2024.09.30.615887

**Authors:** Daniel Medina-Cano, Mohammed T. Islam, Veronika Petrova, Sanjana Dixit, Zerina Balic, Marty G. Yang, Matthias Stadtfeld, Emily S. Wong, Thomas Vierbuchen

**Author notes:** Co-first authors (Daniel Medina-Cano, Mohammed T. Islam, Veronika Petrova). Correspondence (T.V.), (E.S.W.).

## Abstract

Natural selection has shaped the gene regulatory networks that orchestrate the development of the neocortex, leading to diverse neocortical structure and function across mammals, but the molecular and cellular mechanisms driving phenotypic changes have proven difficult to characterize. Here, we develop a reproducible protocol to generate neocortical organoids from mouse epiblast stem cells (EpiSCs) that gives rise to diverse cortical cell types, including distinct classes of excitatory neurons (pre-plate, deep-layer, and upper-layer) and glia (oligodendrocyte precursor cells, myelinating oligodendrocytes, astrocytes, ependymal cells). Cortical organoids develop with similar kinetics to the mouse cortex in vivo and begin to exhibit features of maturation in glia and neuronal cell types relatively rapidly compared to human brain organoids. Using this new protocol, we generated cortical organoids from F1 hybrid EpiSCs derived from crosses between standard laboratory mice (C57BL/6J) and four wild-derived mouse strains from distinct sub-species spanning ∼1M years of evolutionary divergence. This allowed us to comprehensively map cis-acting transcriptional regulatory variation across developing cortical cell types using scRNA-seq. We identify hundreds of genes that exhibit dynamic allelic imbalances during cortical neurogenesis, providing the first insight into the developmental mechanisms underpinning changes in cortical structure and function between mouse strains. These experimental methods and cellular resources represent a powerful new platform for investigating mechanisms of gene regulation in the developing cerebral cortex.
