## Supplementary table 1 for "A MOUSE ORGANOID PLATFORM FOR MODELING CEREBRAL CORTEX DEVELOPMENT AND CIS-REGULATORY EVOLUTION IN VITRO"

### Sheet: CastB6
Mouse Strain	Cell Line ID	Sex	Karyotype Data	Bulk RNA-Seq (EpiSCs)	scRNA-Seq on EpiSC	Definitive Endoderm Diff.	Mesoderm Diff.	Single Cell RNA-Seq on Organoids
CAST/EiJ (Male) x C57BL/6J (Female)	CastB6-C1	Female		P5 P2	P10 P7			P11 P8
	CastB6-C3	Female	P9 P6	P5 P2	P10 P7	P11 P8	P11 P8	P11 P8
	CastB6-C5	Female	P9 P6	P5 P2	P10 P7	P7 P4	P7 P4	P9 P6
	CastB6-C6	Female		P5 P2	P10 P7	P7 P4		P9 P6
	P(total passage number) P(EpiSC passage number)

### Sheet: MolfB6
Mouse Strain	Cell Line ID	Sex	Karyotype Data	Bulk RNA-Seq (EpiSCs)	scRNA-Seq on EpiSC	Definitive Endoderm Diff.	Mesoderm Diff.	Single cell RNA-Seq on Organoids
MOLF/EiJ (Male) x C57BL/6J (Female)	MolfB6-M1	Male	P10 P7	P7 P4	P10 P7	P11 P8		P10 P7
	MolfB6-M2	Male		P7 P4	P11 P6			P10 P7
	MolfB6-M3	Male		P6 P3	P11 P6	P11 P8	P11 P8	P10 P7
	MolfB6-M6	Male	P9 P6	P6 P3	P11 P6	P15 P12	P15 P12	P10 P7
	P(total passage number) P(EpiSC passage number)

### Sheet: PwkB6
Mouse Strain	Cell Line ID	PwkB6	Karyotype Data	Bulk RNA-Seq (EpiSCs)	scRNA-Seq on EpiSC	Definitive Endoderm Diff.	Mesoderm Diff.	scRNA-Seq on Organoids
PWK/PhJ (Male) x C57BL/6J (Female)	PwkB6-P1	Male	P12 P7	P8 P3	P11 P6			P11 P6
	PwkB6-P3	Male	P11 P5	P8 P3	P11 P6	P11 P6		P11 P6
	PwkB6-P4	Male	P11 P5			P11 P6	P11 P6
	PwkB6-P5	Male	P12 P7	P8 P3	P11 P6			P11 P6
	PwkB6-P6	Male	P11 P5	P8 P3	P11 P6	P20 P11	P20 P11	P11 P6
	P(total passage number) P(EpiSC passage number)

### Sheet: SpretB6
Mouse Strain	Cell Line ID	Sex	Karyotype Data	Bulk RNA-Seq (EpiSCs)	scRNA-Seq on EpiSC	Definitive Endoderm Diff.	Mesoderm Diff.	scATAC-Seq on Organoids	scRNA-Seq on Organoids
SPRET/EiJ (Male) x C57BL/6J (Female)	SpretB6-S1	Male		P8 P3	P12 P7				P12 P7
	SpretB6-S3	Male	P10 P5	P10 P5	P12 P7	P11 P6	P11 P6	P14 P9	P12 P7 & P14 P9
	SpretB6-S5	Male		P10 P5	P12 P7	P11 P6			P12 P7
	SpretB6-S6	Male	P10 P5	P10 P5	P12 P7	P13 P8	P13 P8	P14 P9	P12 P7 & P14 P9
	P(total passage number) P(EpiSC passage number)

### Sheet: B6129
Mouse Strain	Cell Line ID	Sex	Karyotype Data	Bulk RNA-Seq (EpiSCs)	scRNA-Seq on EpiSC	Definitive Endoderm Diff.	Mesoderm Diff.	scATAC-Seq on Organoids	scRNA-Seq on Organoids
129S1 x C57BL/6J	B6129_4	Male	X	Medina-Cano et al, 2022	X	Medina-Cano et al, 2022	X	P5 P15	P12 P7
	B6129_9	Male	X	Medina-Cano et al, 2022	X	Medina-Cano et al, 2022	X	P7 P19	P12 P7
Note: Paternal/Maternal information is not known
		P(total passage number) P(EpiSC passage number)
