## Supplementary table 2 for "A MOUSE ORGANOID PLATFORM FOR MODELING CEREBRAL CORTEX DEVELOPMENT AND CIS-REGULATORY EVOLUTION IN VITRO"

### Sheet: Sheet1
	fdr < 0.05
	crude numbers		genes that are present in both bulk and pseudobulk datasets
	bulk RNA	pseudo-bulk scRNA	bulk RNA	pseudo-bulk scRNA	overlap
CastB6	7603/13957	2685/5273	3360/5227	2652/5227	1889/5227
MolfB6	8691/13701	2538/4900	3523/4855	2505/4855	1958/4855
PwkB6	9104/14121	2030/4252	3125/4216	2007/4216	1589/4216
SpretB6	11250/15906	3168/5727	4526/5685	3139/5685	2599/5685
	fdr < 0.1
	crude numbers		genes that are present in both bulk and pseudobulk datasets
	bulk RNA	pseudo-bulk scRNA	bulk RNA	pseudo-bulk scRNA	overlap
CastB6	8359/13957	2937/5273	3590/5227	2903/5227	2140/5227
MolfB6	9294/13701	2788/4900	3710/4855	2750/4855	2232/4855
PwkB6	9794/14121	2236/4252	3290/4216	2212/4216	1813/4216
SpretB6	11853/15906	3492/5727	4663/5685	3462/5685	2921/5685
	fdr < 0.2
	crude numbers		genes that are present in both bulk and pseudobulk datasets
	bulk RNA	pseudo-bulk scRNA	bulk RNA	pseudo-bulk scRNA	overlap
CastB6	9359/13957	3329/5273	3901/5227	3292/5227	2569/5227
MolfB6	10140/13701	3137/4900	3949/4855	3099/4855	2612/4855
PwkB6	10608/14121	2528/4252	3467/4216	2503/4216	2125/4216
SpretB6	12647/15906	3899/5727	4867/5685	3865/5685	3371/5685
