## Supplementary table 9 for "A MOUSE ORGANOID PLATFORM FOR MODELING CEREBRAL CORTEX DEVELOPMENT AND CIS-REGULATORY EVOLUTION IN VITRO"

### Sheet: AR_trend_heatmap_cluste
	CastB6				MolfB6				PwkB6				SpretB6
	Gene name	Cluster			Gene name	Cluster			Gene name	Cluster			Gene name	Cluster
1	Hmgb1	1		1	Hmgb1	1		1	Khdrbs3	1		1	Ndufa6	1
2	Stmn1	1		2	Meg3	1		2	Ndufc2	1		2	Stmn1	1
3	Eif4a1	1		3	Pdcd5	1		3	Meg3	1		3	Mt2	1
4	Uchl1	1		4	Phgdh	1		4	Hmgb1	1		4	Ecrg4	1
5	Ptma	1		5	Rtraf	1		5	Atp6v1f	1		5	Pla2g7	1
6	Tubb2b	1		6	Psip1	2		6	Rtraf	1		6	Ybx1	1
7	Ppdpf	1		7	Arl6ip1	2		7	Stmn1	2		7	Ftl1	1
8	Meg3	1		8	Khdrbs3	2		8	Top1	2		8	Eef1a1	1
9	Ecrg4	1		9	Mrfap1	2		9	Taldo1	2		9	Eif4a1	1
10	Rtraf	1		10	Stmn1	2		10	Ecrg4	2		10	Calm1	1
11	Tubb4b	2		11	Cdh2	2		11	Psma5	2		11	Rac3	2
12	Psma5	2		12	Srp9	2		12	Ybx1	2		12	Rprm	2
13	Pla2g7	2		13	Taldo1	2		13	Srp9	2		13	Syt4	2
14	Igfbpl1	2		14	Tubb2a	2		14	Arl6ip1	2		14	Tmem59	2
15	Atp5pb	2		15	Ecrg4	2		15	E130114P18Rik	2		15	Ubc	2
16	Pfdn6	2		16	E130114P18Rik	2		16	Selenow	2		16	Fkbp3	2
17	Olig1	2		17	Ndufaf2	2		17	Fabp7	2		17	Ndufb1-ps	2
18	Phgdh	2		18	Olig1	2		18	Olig1	2		18	Tmem176b	2
19	Ubc	2		19	Psma4	2		19	Phgdh	2		19	Hes6	2
20	Srp9	2		20	Selenow	2		20	Ppdpf	2		20	Cirbp	2
21	E130114P18Rik	2		21	Ppdpf	2		21	Mrfap1	2		21	Npm1	2
22	Ybx1	2		22	Bcan	2		22	App	2		22	Cox6c	2
23	Psma4	2		23	Atp5pb	2		23	Pttg1	3		23	Map4k4	2
24	Ftl1	2		24	Ftl1	2		24	Mzt2	3		24	Enc1	2
25	Ndufc2	2		25	Psma5	2		25	Lsm7	3		25	Atp5md	2
26	Atox1	2		26	Eif4a1	2		26	Tma7	3		26	Uchl1	2
27	Mfge8	2		27	Pkm	2		27	Tomm20	3		27	Atp6v1f	2
28	Npm1	2		28	Fmc1	2		28	Kcnq1ot1	3		28	Meg3	2
29	Cyp51	2		29	Esd	2		29	Pcna	3		29	Trappc4	2
30	Csnk1a1	2		30	Pttg1	3		30	Egr1	4		30	Tubb2b	2
31	Cox5b	2		31	Mzt2	3		31	Malat1	4		31	Psmb1	2
32	Hsp90ab1	2		32	Tomm20	3		32	Paip2	4		32	Nrcam	2
33	Cct2	2		33	Kcnq1ot1	3		33	Ppp1r1a	4		33	Rtraf	2
34	Slc25a4	2		34	Pcna	3		34	Tsn	4		34	E130114P18Rik	2
35	Ptov1	2		35	Ralgps2	3		35	Tcf4	4		35	Prdx1	2
36	Scd2	2		36	Sdhaf4	3		36	Cnn3	4		36	H2bc4	2
37	Atp5j2	2		37	Atp5j	3		37	Nme1	4		37	Slc25a4	2
38	Tmem258	2		38	Mt3	3		38	Nfib	4		38	Mt3	2
39	Dbi	2		39	Lsm7	3		39	Atxn7l3b	4		39	Hsp90aa1	2
40	Ina	2		40	Pcdh17	4		40	Ndufb8	4		40	Prdx2	2
41	Ssbp3	2		41	Cox7a2	4		41	Bcas2	4		41	Gas5	2
42	Celf4	2		42	Gnb2	4		42	Ptma	4		42	1810058I24Rik	3
43	Jun	2		43	Gm3764	4		43	H2ax	4		43	Pcna	3
44	Ldhb	2		44	Kif21a	4		44	Tle5	4		44	Pttg1	3
45	Tm2d2	2		45	Vapa	4		45	Ndufa5	4		45	Kcnq1ot1	3
46	Fus	2		46	Lrpap1	4		46	Aplp1	4		46	Gnao1	3
47	Ptn	2		47	2410006H16Rik	4		47	Gnb2	4		47	Mzt2	3
48	Emc10	2		48	Ndufa5	4		48	Cetn3	4		48	Tomm20	3
49	Rprm	2		49	Smdt1	4		49	Zfp428	4		49	Ppp1r1a	4
50	Sf3b1	2		50	Serinc1	4		50	Hnrnph1	4		50	Srp9	4
51	Ndufaf2	2		51	H2ax	4		51	Pgap1	4		51	Lsm8	4
52	Lamtor5	2		52	Pantr1	4		52	Serinc1	4		52	Lsm7	4
53	Gng2	2		53	Egr1	4		53	Atp5j	4		53	Coq7	4
54	Cfl1	2		54	Hmgb2	4		54	Cstb	4		54	Dut	4
55	Ndufb1-ps	2		55	Cstb	4		55	Pla2g7	4		55	Cstb	4
56	Aldoc	2		56	Alyref	4		56	2410006H16Rik	4		56	Mrfap1	4
57	Fmc1	2		57	1810058I24Rik	4		57	Lamtor4	5		57	Ptma	4
58	2810025M15Rik	2		58	Eif1	4		58	Psip1	5		58	Sf3b5	4
59	Arl6ip1	2		59	Eef1a1	4		59	Pcp4	5		59	Ddt	4
60	Slc1a3	2		60	Fxyd6	4		60	Coa3	5		60	Nfia	4
61	Tubb3	2		61	Txnl4a	4		61	St13	5		61	Npdc1	4
62	Selenow	2		62	Ddah2	4		62	Npdc1	5		62	Cenpf	4
63	Fabp7	2		63	Nfia	4		63	Grin2b	5		63	Sox4	4
64	Prc1	2		64	Nsa2	4		64	Ndufs6	5		64	Ptprd	4
65	Lsm7	3		65	Ptprd	4		65	Sox4	5		65	Hmgb2	4
66	Pttg1	3		66	Hes6	4		66	Selenos	5		66	Egr1	4
67	Pcna	3		67	Apoe	4		67	Ank3	5		67	2810025M15Rik	4
68	Tomm20	3		68	Qk	4		68	Cuta	5		68	Hnrnph1	4
69	Mzt2	3		69	Epha3	4		69	Cnpy2	5		69	Epha3	4
70	Atp6v1g1	4		70	Coq7	5		70	Srp14	5		70	Cyp51	4
71	Kcnq1ot1	4		71	Jun	5		71	Atp6v1g1	5		71	Atox1	4
72	Ptprd	4		72	Podxl2	5		72	Ptn	5		72	Atp5b	5
73	Ube2m	4		73	Tpr	5		73	Hnrnpa2b1	5		73	Selenow	5
74	Dpysl5	4		74	Ddt	5		74	Txnl4a	5		74	Mtch1	5
75	Tmem59	4		75	Rtn3	5		75	Mtch1	5		75	Hsp90ab1	5
76	Smdt1	4		76	Drap1	5		76	Stmn4	5		76	Thra	5
77	Mgst3	4		77	Ptma	5		77	Pbx1	5		77	Cfl1	5
78	Hmgcs1	4		78	Prdx2	5		78	Calm3	5		78	Bzw2	5
79	Cnpy2	4		79	Arl3	5		79	Prdx2	5		79	Kcnq3	5
80	Thoc7	4		80	Casp3	5		80	Aprt	5		80	Ank3	5
81	Cenpa	4		81	Grin2b	5		81	Ndufa6	5		81	Cadm1	5
82	Atp6v1f	4		82	Calm1	5		82	Apba2	5		82	Sdhaf4	5
83	Cuta	4		83	Srrm4	5		83	Eef2	5		83	Ppib	5
84	Fads2	4		84	St13	5		84	Dpysl3	5		84	Fos	5
85	Mt3	4		85	Septin3	5		85	Dner	5		85	Pkm	5
86	Mrfap1	4		86	Cirbp	5		86	Eif3h	5		86	Igfbpl1	5
87	Nhp2	4		87	Psmb1	5		87	Rac3	5		87	Eif3h	5
88	Serinc1	4		88	Nme1	5		88	Map1b	5		88	Ttc3	5
89	H2ax	4		89	Syt11	5		89	Ptprs	5		89	Cox4i1	5
90	Sdhaf4	4		90	Gng2	5		90	Uqcr10	5		90	Snrpe	5
91	Kif2a	4		91	Aplp1	5		91	Bzw2	5		91	Hmgcs1	5
92	Lrpap1	4		92	Cox4i1	5		92	Syt11	5		92	Top2a	5
93	Lsm8	4		93	Ddx39b	5		93	Ppib	5		93	Ptprs	5
94	Atp5md	4		94	Hnrnph1	5		94	Apoe	5		94	Fus	5
95	Mki67	4		95	Scd2	5		95	Ube2m	5		95	Ndufa3	5
96	Hes6	4		96	Cdca8	5		96	Hsp90aa1	5		96	Gng2	5
97	Pgap1	4		97	Phf20l1	5		97	Eef1a1	5		97	Tle5	5
98	Gria2	4		98	Atxn7l3b	5		98	Sox2	5		98	App	5
99	Grin2b	4		99	Ank3	5		99	Ptprd	5		99	Rdx	5
100	H3f3b	4		100	Ppp1r1a	5		100	Bcan	5		100	Arpc3	5
101	Nfia	4		101	Ptms	5		101	Ndufaf2	5		101	Ahi1	5
102	Alyref	4		102	Cenpf	5		102	Nr2f2	5		102	Tsn	5
103	Nsa2	4		103	H2bc4	5		103	Calm1	5		103	Polr2f	5
104	Ttc9b	5		104	Asrgl1	5		104	Ahi1	5		104	Marcks	5
105	Sqle	5		105	Pcp4	5		105	Smdt1	5		105	Ndufc2	5
106	Map4k4	5		106	Fads2	5		106	Ddah2	5		106	Celf4	5
107	Smarca2	5		107	Cttnbp2	5		107	Thoc7	5		107	Zbtb18	5
108	Coq7	5		108	Paip2	5		108	Gm3764	5		108	Ppdpf	5
109	Cetn3	5		109	Cuta	5		109	Tsc22d4	5		109	Pomp	5
110	Gnao1	5		110	Mfge8	5		110	Mt2	5		110	Hnrnpa0	5
111	Polr2f	5		111	Trappc4	5		111	Hes6	5		111	Qk	5
112	App	5		112	Pnrc1	5		112	Txnrd1	5		112	Tmem258	5
113	Ank2	5		113	Sox4	5		113	Aldoc	5		113	Nrep	5
114	Tubb2a	5		114	Aprt	5		114	Qk	5		114	Lamtor4	5
115	Eloc	5		115	Cpe	5		115	Nfia	5		115	Nme1	5
116	Cstb	5		116	Map1b	5		116	Mt3	5		116	Map1b	5
117	Asrgl1	5		117	Dut	5		117	Pik3r1	5		117	Nrxn1	5
118	Top2a	5		118	Cetn3	5		118	Ndufv3	5		118	Drap1	5
119	Cirbp	5		119	Cwc15	5		119	Ttyh1	5		119	Asrgl1	5
120	Top1	5		120	Tle5	5		120	Gng2	6		120	Psip1	5
121	Akap9	5		121	Ttyh1	5		121	Lsm6	6		121	Tpr	5
122	Sf3b5	5		122	Stmn4	5		122	Ttc28	6		122	Gria2	5
123	Phf20l1	5		123	Aldoc	5		123	1810058I24Rik	6		123	Pfdn6	5
124	Psma6	5		124	Emc10	5		124	Higd2a	6		124	Fmc1	5
125	Klhdc2	5		125	Csnk1a1	5		125	Sf3b5	6		125	Fxyd6	5
126	Syt4	5		126	Pbx1	5		126	Akap9	6		126	Scd2	5
127	Arl3	5		127	Ank2	5		127	Hnrnpa0	6		127	Cdca8	5
128	Cyb5a	5		128	Apba2	5		128	Ank2	6		128	Tsc22d4	5
129	Txnl4a	5		129	Npdc1	5		129	Hmmr	6		129	Kif21a	5
130	Dgcr6	5		130	Tpx2	5		130	1110038B12Rik	6		130	Npc2	5
131	Cst3	5		131	Hcfc1r1	5		131	Srrm4	6		131	Esd	5
132	St13	5		132	Thra	5		132	Vapa	6		132	Sh3bgrl3	5
133	Ndufv3	5		133	Apc	5		133	Cwc15	6		133	Psma5	5
134	Plpp3	5		134	Uchl1	5		134	Cyb5a	6		134	Arl3	5
135	Lamtor4	5		135	Sh3bgrl3	5		135	Casp3	6		135	Selenof	5
136	Coa3	5		136	Rbbp4	5		136	Cirbp	6		136	Calm3	5
137	Atp5j	5		137	Gas5	5		137	Thra	6		137	Mdh2	5
138	Ttyh1	5		138	Ttc3	5		138	Sdhaf4	6		138	Psma6	5
139	Sptbn1	5		139	Tmem176b	5		139	Alyref	6		139	Ndufc1	5
140	Aprt	5		140	Itm2b	5		140	Pbrm1	6		140	Hsbp1	5
141	Trappc4	5		141	Kif2a	5		141	Rdx	6		141	Ndufv3	5
142	Cnn3	5		142	Ssbp3	5		142	Fus	6		142	Ina	5
143	Lsm6	5		143	Ptn	5		143	Hnrnpu	6		143	Syt11	5
144	Apc	5		144	Rac3	5		144	Cfdp1	6		144	Hmgb1	5
145	Srp14	5		145	Ahi1	5		145	Smarcc1	6		145	Cct6a	5
146	Hsp90aa1	5		146	Calm3	5		146	Nrxn1	6		146	Atp5pb	5
147	Prdx1	5		147	Prc1	5		147	Lsm8	6		147	Cwc15	5
148	Ptms	5		148	Sptbn1	5		148	Ezh2	6		148	Fads2	5
149	Psmb1	5		149	Atp6v1g1	5		149	Trappc4	6		149	Sf3b1	5
150	Cox7a2	5		150	Timm13	5		150	Tpx2	6		150	Bcas2	5
151	Bub3	5		151	Atp5b	5		151	Tubb2a	6		151	Srrm4	5
152	Septin3	5		152	Tmem258	5		152	Sqle	6		152	Ddah2	5
153	Frmd4b	5		153	Fos	5		153	Nrcam	6		153	Sox2	5
154	Hmmr	5		154	Mir99ahg	5		154	Phf20l1	6		154	Zfp428	5
155	Rbbp4	5		155	Ttc9b	5		155	Rbbp4	6		155	Pgap1	5
156	Mdh2	5		156	Klhdc2	5		156	Nsa2	6		156	Slc1a3	5
157	Taldo1	5		157	Ndufc1	5		157	Nhp2	6		157	Ndufs6	5
158	Dut	5		158	Marcks	5		158	Pfdn6	6		158	Pnrc1	5
159	Paip2	5		159	Eif3h	5		159	Cttnbp2	6		159	Ndufb2	5
160	Npdc1	5		160	Sorbs2	5		160	Enc1	6		160	Ndufa5	5
161	Slc1a2	5		161	Auts2	5		161	Top2a	6		161	Stmn4	5
162	Esd	5		162	Arpc3	5		162	Ralgps2	6		162	Smarca2	5
163	Cfdp1	5		163	Lamtor5	5		163	Sf3b1	6		163	Tpx2	5
164	Higd2a	5		164	Mrps17	6		164	Cenpv	6		164	Atp6v1g1	5
165	Pik3r1	5		165	Gria2	6		165	Gnao1	6		165	Gnb2	5
166	Lmnb1	5		166	Rprm	6		166	Auts2	6		166	Mki67	5
167	Fkbp3	5		167	App	6		167	Cdh2	6		167	Bub3	5
168	Hnrnpu	5		168	Celf4	6		168	Coq7	6		168	Cdk5r1	5
169	Cct6a	5		169	Tsc22d4	6		169	H2bc4	6		169	Ttyh1	5
170	Tpx2	5		170	Slc25a4	6		170	Pcdh17	6		170	H2ax	5
171	Calm3	5		171	Ubc	6		171	Pdcd5	6		171	Hmmr	5
172	Qk	5		172	Plpp3	6		172	Basp1	6		172	Txnl4a	5
173	Ccnd2	5		173	Ybx1	6		173	Sorbs2	6		173	Mgst3	5
174	Nrep	5		174	Ndufb1-ps	6		174	Cpe	6		174	Ywhag	5
175	Fxyd6	5		175	Atp5md	6		175	Itm2b	6		175	Rbbp4	5
176	Ndufa5	5		176	Snrpe	6		176	Dpysl5	6		176	Nr2f2	5
177	Mt2	5		177	Slc1a3	6		177	H3f3b	6		177	Apc	5
178	Atp5e	5		178	Cyp51	6		178	Pkm	6		178	Apba2	5
179	Ank3	5		179	Hsp90ab1	6		179	Selenof	6		179	Dgcr6	5
180	Ndufc1	5		180	Polr2f	6		180	Npc2	6		180	Lrpap1	5
181	Timm13	5		181	2810025M15Rik	6		181	Atp5md	6		181	Tm2d2	5
182	Cpe	5		182	Top2a	6		182	Ldhb	6		182	Nsa2	5
183	Tbca	5		183	Ndufa3	6		183	Tbca	6		183	Aldoc	5
184	Ppib	5		184	Fkbp3	6		184	Ndufa3	6		184	Dpysl5	5
185	Atp5b	5		185	Npm1	6		185	Atox1	6		185	Akap9	5
186	Hnrnpa0	5		186	Kcnq3	6		186	Cenpf	6		186	Cuta	5
187	Ndufb2	5		187	Ccnd2	6		187	Mir99ahg	6		187	Jun	5
188	Nedd4	5		188	Npc2	6		188	Fos	6		188	Tbca	5
189	Hnrnpa2b1	5		189	Txnrd1	6		189	Nrep	6		189	Phf20l1	5
190	Enc1	5		190	Basp1	6		190	Rprm	6		190	Top1	5
191	Cdk5r1	5		191	Fus	6		191	Psma6	6		191	Sptbn1	5
192	Khdrbs3	5		192	Ptov1	6		192	Jun	6		192	Ube2m	5
193	Ttc28	5		193	Ldhb	6		193	Ttc3	6		193	Cenpa	5
194	Cadm1	5		194	Ina	6		194	Fxyd6	6		194	Tubb3	5
195	Pcp4	5		195	Tubb2b	6		195	Mfge8	6		195	Dpysl3	5
196	Eif3h	5		196	Psmb6	6		196	Emc10	6		196	Cfdp1	5
197	Psip1	5		197	Slc1a2	6		197	Hcfc1r1	6		197	Cpe	5
198	Cttnbp2	5		198	Malat1	6		198	Asrgl1	6		198	Bhlhe22	5
199	Tma7	5		199	Tma7	6		199	Bub3	6		199	Plxna4	5
200	Csnk1e	6		200	Hsbp1	6		200	Cst3	6		200	Txnrd1	5
201	Tmem176b	6		201	Sem1	6		201	Lamtor5	6		201	Eef2	5
202	Apba2	6		202	Ppib	6		202	Fads2	6		202	Ddx39b	5
203	Pnrc1	6		203	Cdk5r1	6		203	H1f5	6		203	Ptn	5
204	H2bc4	6		204	Cox5b	6		204	Uchl1	6		204	Ldhb	5
205	Stmn4	6		205	Smarca2	6		205	Polr2f	6		205	Plpp3	5
206	Tle5	6		206	Uqcr10	6		206	Cfl1	6		206	Casp3	5
207	Smarcc1	6		207	Tbca	6		207	Dut	6		207	Kif2a	6
208	Tpr	6		208	Nrep	6		208	Plxna4	6		208	Pik3r1	6
209	Srrm4	6		209	Psma7	6		209	Ywhag	6		209	Sqle	6
210	Vapa	6		210	Tmem59	6		210	Septin3	6		210	Pantr1	6
211	Mrps17	6		211	Selenof	6		211	Pomp	6		211	Higd2a	6
212	Podxl2	6		212	H3f3b	6		212	Atp5e	6		212	Tubb2a	6
213	Kif21a	6		213	Atp5j2	6		213	Drap1	6		213	Vapa	6
214	Cdca8	6		214	Ptprz1	6		214	Arpc3	6		214	Eloc	6
215	Fkbp4	6		215	Cox6c	6		215	Snrpe	6		215	Nedd4	6
216	Psma7	6		216	Atox1	6		216	Cdca8	6		216	Pdcd5	6
217	Bcan	6		217	Bzw2	6		217	Apc	6		217	Lsm6	6
218	Hcfc1r1	6		218	Cct6a	6		218	Pantr1	6		218	Itm2b	6
219	Pcdh17	6		219	Ndufc2	6		219	Ddt	6		219	Pfdn1	6
220	Cenpv	6		220	Igfbpl1	6		220	Epha3	6		220	Coa3	6
221	Cdh2	6		221	Fabp7	6		221	Sh3bgrl3	6		221	Cyb5a	6
222	Pkm	6		222	Dbi	6		222	Ftl1	6		222	Pcp4	6
223	Ddt	6		223	Dgcr6	6		223	Cadm1	6		223	Gm3764	6
224	Pbrm1	6		224	Tubb3	6		224	Zbtb18	6		224	Fabp7	6
225	Fos	6		225	Ptprs	6		225	Ccnd2	6		225	Slc1a2	6
226	Cox4i1	6		226	H1f5	6		226	Cox5b	6		226	H1f5	6
227	Rac3	6		227	1110038B12Rik	6		227	Pfdn1	6		227	Ttc28	6
228	Uqcr10	6		228	Bhlhe22	6		228	Tubb4b	6		228	2410006H16Rik	6
229	Rtn3	6		229	Zbtb18	6		229	Cox6c	6		229	Septin3	6
230	Hmgb2	6		230	Sox2	6		230	Rtn4	6		230	Fkbp4	6
231	Arpc3	6		231	Frmd4b	6		231	Hsbp1	6		231	Cetn3	6
232	Epha3	6		232	Cct2	6		232	Arl3	6		232	Thoc7	6
233	Auts2	6		233	Cnpy2	6		233	Prc1	6		233	Nhp2	6
234	Casp3	6		234	Gnao1	6		234	Ptms	6		234	Hcfc1r1	6
235	Bcas2	6		235	Ttc28	6		235	Sem1	6		235	Alyref	6
236	Pantr1	6		236	Mtch1	6		236	Hmgcs1	6		236	Smarcc1	6
237	Gm3764	6		237	Ndufa6	6		237	Mdh2	6		237	Ndufaf2	6
238	1810058I24Rik	6		238	Syt4	6		238	Cox7a2	6		238	Ccnd2	6
239	Ppp1r1a	6		239	Cenpv	6		239	Eif1	6		239	Olig1	6
240	H1f5	6		240	Lmnb1	6		240	Ndufb2	6		240	Cct2	6
241	Aplp1	6		241	Prdx1	6		241	Ywhae	6		241	Klhdc2	6
242	Prdx2	6		242	Cst3	6		242	Marcks	6		242	Apoe	6
243	Ndufa3	6		243	Ywhae	6		243	Scd2	6		243	Tma7	6
244	Pfdn1	6		244	Cfl1	6		244	Ndufc1	6		244	Arl6ip1	6
245	Dpysl3	6		245	Hsp90aa1	6		245	Lrpap1	6		245	Dbi	6
246	Tsn	6		246	Srp14	6		246	Nedd4	6		246	Emc10	6
247	Nr2f2	6		247	Csnk1e	6		247	Cenpa	6		247	Csnk1a1	6
248	Hsbp1	6		248	Bcas2	6		248	Ptov1	6		248	Ralgps2	6
249	Bhlhe22	6		249	Mki67	6		249	Mki67	6		249	Pbrm1	6
250	Ddah2	6		250	Atp5e	6		250	Eloc	6		250	Ank2	6
251	Plxna4	6		251	Lamtor4	6		251	Tm2d2	6		251	Ezh2	6
252	Sox4	6		252	Rtn4	6		252	Rtn3	6		252	Cenpv	6
253	Basp1	6		253	Eloc	6		253	Ssbp3	6		253	St13	6
254	Malat1	6		254	Ndufb2	6		254	Cyp51	6		254	Selenos	6
255	Cwc15	6		255	Ndufb8	6		255	Cox4i1	6		255	Dner	6
256	Ndufb8	6		256	Sqle	6		256	Sptbn1	6		256	Grin2b	6
257	Ptprs	6		257	Nr2f2	6		257	Psmb1	6		257	Ttc9b	6
258	Rtn4	6		258	Sf3b5	6		258	Ddx39b	6		258	Srp14	6
259	Selenof	6		259	Nedd4	6		259	Cct6a	6		259	Psma4	6
260	Atxn7l3b	6		260	Sf3b1	6		260	Dgcr6	6		260	Phgdh	6
261	Ywhae	6		261	Cyb5a	6		261	Fmc1	6		261	Rtn3	6
262	Apoe	6		262	Hnrnpa0	6		262	Psmb6	6		262	Ndufb8	6
263	Syt11	6		263	Pik3r1	6		263	Ubc	6		263	Cox5b	6
264	Selenos	6		264	Hnrnpa2b1	6		264	Frmd4b	6		264	Eif1	6
265	Rdx	6		265	Pfdn1	6		265	Smarca2	6		265	Khdrbs3	6
266	Ptprz1	6		266	Mdh2	6		266	Psma4	6		266	Ywhae	6
267	Tcf4	6		267	Dner	6		267	Esd	6		267	Tcf4	6
268	Cox6c	6		268	Fkbp4	6		268	Tmem59	6		268	Csnk1e	6
269	Pomp	6		269	Tm2d2	6		269	Dbi	6		269	Hnrnpa2b1	6
270	Eif1	6		270	Mt2	6		270	Psma7	6		270	Mrps17	6
271	Nme1	6		271	Tcf4	6		271	Plpp3	6		271	Pbx1	6
272	Drap1	6		272	Thoc7	6		272	Atp5pb	6		272	Nfib	6
273	Nfib	6		273	Nfib	6		273	Ina	6		273	Auts2	6
274	Npc2	6		274	Akap9	6		274	Cdk5r1	6		274	Hnrnpu	6
275	Ddx39b	6		275	Enc1	6		275	Gria2	6		275	Pcdh17	6
276	Eef2	6		276	Selenos	6		276	Ptprz1	6		276	Ssbp3	6
277	Snrpe	6		277	Pomp	6		277	Slc1a2	6		277	Aplp1	6
278	Eef1a1	6		278	Hmgcs1	6		278	Kcnq3	6		278	Atxn7l3b	6
279	2410006H16Rik	6		279	Smarcc1	6		279	Slc25a4	6		279	Podxl2	6
280	Sorbs2	6		280	Higd2a	6		280	Ndufb1-ps	6		280	Mir99ahg	6
281	Dner	6		281	Zfp428	6		281	Cct2	6		281	Ptms	6
282	Ttc3	6		282	Coa3	6		282	Prdx1	6		282	Cdh2	6
283	Pdcd5	6		283	Tsn	6		283	Slc1a3	6		283	Uqcr10	6
284	Mir99ahg	6		284	Atp6v1f	6		284	Tubb3	6		284	Atp5j	6
285	Gnb2	6		285	Hmmr	6		285	Celf4	6		285	Atp5j2	6
286	Ndufa6	6		286	Cfdp1	6		286	Atp5b	6		286	Lmnb1	6
287	Mtch1	6		287	Cenpa	6		287	Tmem176b	6		287	Cnpy2	6
288	Ezh2	6		288	Ube2m	6		288	Hmgb2	6		288	Ptov1	6
289	Itm2b	6		289	Psma6	6		289	Igfbpl1	6		289	Frmd4b	6
290	Sox2	6		290	Lsm8	6		290	Hsp90ab1	6		290	Smdt1	6
291	Sem1	6		291	Dpysl3	6		291	Eif4a1	6		291	Aprt	6
292	Nrxn1	6		292	Pla2g7	6		292	Kif21a	6		292	Basp1	6
293	Bzw2	6		293	Pgap1	6		293	Fkbp4	6		293	Malat1	6
294	Marcks	6		294	Ndufv3	6		294	Npm1	6		294	Paip2	6
295	Nrcam	6		295	Plxna4	6		295	Gas5	6		295	Prc1	6
296	Ahi1	6		296	Cadm1	6		296	Atp5j2	6		296	Tubb4b	6
297	Thra	6		297	Nrcam	6		297	Klhdc2	6		297	Cox7a2	6
298	Gas5	6		298	Lsm6	6		298	Map4k4	6		298	Atp5e	6
299	Hnrnph1	6		299	Eef2	6		299	Timm13	6		299	Taldo1	6
300	Map1b	6		300	Ezh2	6		300	Ttc9b	6		300	Sorbs2	6
301	Egr1	6		301	Map4k4	6		301	2810025M15Rik	6		301	1110038B12Rik	6
302	Pbx1	6		302	Cnn3	6		302	Tubb2b	6		302	Mfge8	6
303	Psmb6	6		303	Dpysl5	6		303	Pnrc1	6		303	Cnn3	6
304	Sh3bgrl3	6		304	Mgst3	6		304	Bhlhe22	6		304	Cst3	6
305	Cenpf	6		305	Nrxn1	6		305	Syt4	6		305	Psmb6	6
306	Zbtb18	6		306	Hnrnpu	6		306	Lmnb1	6		306	Psma7	6
307	Ralgps2	6		307	Ywhag	6		307	Csnk1e	6		307	Rtn4	6
308	Ndufs6	6		308	Bub3	6		308	Mgst3	6		308	Sem1	6
309	Tsc22d4	6		309	Ndufs6	6		309	Tmem258	6		309	H3f3b	6
310	Calm1	6		310	Top1	6		310	Tpr	6		310	Bcan	6
311	Kcnq3	6		311	Rdx	6		311	Fkbp3	6		311	Serinc1	6
312	Zfp428	6		312	Tubb4b	6		312	Podxl2	6		312	Timm13	6
313	Txnrd1	6		313	Pfdn6	6		313	Csnk1a1	6		313	Lamtor5	6
314	Ywhag	6		314	Pbrm1	6		314	Kif2a	6		314	Cttnbp2	6
315	1110038B12Rik	6		315	Nhp2	6		315	Mrps17	6		315	Ptprz1	6
